# Diverse epigenomic mechanisms underpin transcriptional dysregulation in Polycomb-altered acute myeloid leukemia

**DOI:** 10.1101/2025.08.28.672871

**Authors:** Cosmin Tudose, Luke Jones, Theodora-Ioana Grosu, Marie-Claire Fitzgerald, Noura Maziak, Rebecca Ling, Anindita Roy, Juan M. Vaquerizas, Colm J. Ryan, Jonathan Bond

## Abstract

**Background:** Polycomb Repressive Complex 2 (PRC2) modulates chromatin accessibility and architecture to direct tissue-specific gene expression. PRC2 function is frequently altered in cancer by loss-of-function mutation or deletion, but the downstream effects on transcriptional regulation are incompletely understood.

**Results:** To gain insights into these mechanisms, we performed a holistic analysis of epigenomic and transcriptional changes in an isogenic model of acute myeloid leukemia (AML) with heterozygous *EZH2* deletion that mimics reduced PRC2 function in patient leukemias.

PRC2-depleted cells had diverse gene expression changes, including a bias towards more immature monocyte-lineage transcriptional signatures. PRC2 depletion also correlated with marked increases in chromatin accessibility genome-wide, with 10-45% increases in ATAC-seq peaks in EZH2+/− clones. These changes were accompanied by decreased H3K27me3 and increased H3K27ac levels in CUT+RUN assays that were incompletely linked to transcriptional activity.

Despite these generalised changes, 3D chromatin architecture assessed by Hi-C was largely maintained, with H3K27me3 preferentially lost in regions with low DNA-DNA contact frequency. Surprisingly, some regions gained broad H3K27me3 domains at heavily compacted chromatin. We notably saw compartmentalisation changes upstream of the transcriptionally upregulated fetal hematopoiesis gene *LIN28B* in EZH2+/− cells, with corresponding activation of a LIN28B-specific transcriptional program, including upregulation of the *CDK6* oncogene. These results correlated with EZH2+/− cell phenotype, including decreased cellular proliferation and increased resistance to CDK6 inhibitor palbociclib.

**Conclusions:** Our findings suggest that PRC2 depletion pleiotropically affects AML transcriptional regulation to directly impact cell phenotype and treatment responsiveness, which may partially explain the aggressive biology seen in these cases.
