## Supplementary Table 3 for "Diverse epigenomic mechanisms underpin transcriptional dysregulation in Polycomb-altered acute myeloid leukemia"

### Sheet: GSEA_atlas_blood_cells_oci_aml2
ID	Description	setSize	enrichmentScore	NES	pvalue	p.adjust	qvalue	rank	leading_edge	core_enrichment
Cytokine NK	Cytokine NK	288	-0.488991	-1.77878	1.55825e-06	6.07716e-05	3.44454e-05	1824	tags=30%	list=14%	signal=26%	CMIP/CSGALNACT2/MYO1F/CASP10/CCDC88B/ERO1A/TNFAIP2/TTLL3/CKAP4/MBOAT7/ZNF516/JDP2/ALDH3B1/RHOG/SEMA4A/VASP/CLEC12A/KIF1B/SLC26A6/SYNE1/ADAM8/C10orf54/TSPO/CCPG1/FAM107B/RCOR1/ATP8B4/IL17RA/LCP1/TGFB1/STX3/BST1/HCK/TRIB1/LSP1/PFKFB3/PGD/PYGL/MEGF9/NCF2/RAB31/SLC16A3/S100P/FYB/SRGN/CYBB/FCAR/OSCAR/PTGS2/RGCC/ARG1/S100A6/PFKFB2/ALOX5AP/LILRB2/CD93/G0S2/MCEMP1/KLF5/TCN1/BAZ1A/G6PD/SLC11A1/IL4R/FCER1G…
hMDP/cMoP	hMDP/cMoP	31	0.774088	2.18475	6.06266e-06	0.000118222	6.70084e-05	1392	tags=48%	list=11%	signal=43%	MPO/PRTN3/ELANE/CDCA7/PRSS57/SPNS3/CDK6/FLT3/SOX4/CALR/AZU1/NREP/HMGA1/ITM2C/MCM7
Non-classical monocyte	Non-classical monocyte	87	-0.612077	-1.94792	7.57093e-05	0.000984221	0.000557858	1433	tags=38%	list=11%	signal=34%	LST1/SIGLEC10/CSTB/TMSB4X/C10orf54/SAT1/HES1/SLC44A2/EMP3/HCK/CARD16/CDH23/SH3BGRL3/TCF7L2/TIMP1/TXNIP/RABGAP1L/FTH1/S100A6/IFI30/TNFSF10/LILRB2/MS4A7/WARS/CX3CR1/SCIMP/FCER1G/CRIP1/CYTIP/IFITM3/MT2A/FAM26F/BCL2A1
Classical monocyte	Classical monocyte	41	-0.698624	-1.92897	0.00018571	0.00181067	0.00102629	882	tags=41%	list=7%	signal=39%	BST1/MEGF9/RGS2/S1PR3/ALOX5AP/CD93/G0S2/SLC11A1/FOS/SLC2A3/TREM1/CXCL8/ITGAM/CD14/S100A9/S100A8/S100A12
Immature B	Immature B	15	-0.834861	-1.92641	0.000321197	0.00250534	0.00142003	194	tags=53%	list=2%	signal=53%	RGS2/CXCL8/MYO1C/EGR1/S100A9/S100A8/S100A12/MMP9
Naive B	Naive B	13	-0.829669	-1.85935	0.00215397	0.00909961	0.00515767	1443	tags=62%	list=11%	signal=55%	CD83/ADAM28/CD69/PLPP5/C1orf162/IL4R/PDE4B/FCER2
HSC/MPP1	HSC/MPP1	12	-0.825608	-1.81725	0.00191342	0.00909961	0.00515767	510	tags=42%	list=4%	signal=40%	TSC22D3/FTH1/IDS/CXCL8/PCDH9
Ery/Gra1	Ery/Gra1	47	0.58482	1.80915	0.00203074	0.00909961	0.00515767	553	tags=15%	list=4%	signal=14%	MPO/MZB1/HLA-DRA/PRSS57/CDK6/SOX4/CALR
Meta-myelocyte/Mature neutrophil	Meta-myelocyte/Mature neutrophil	115	-0.495096	-1.62994	0.00231641	0.00909961	0.00515767	2285	tags=38%	list=18%	signal=32%	PECAM1/CASP4/PICALM/R3HDM4/ADGRE2/H3F3B/LRRK2/PTPRC/NUMB/TNFAIP2/ADM/TUBA1A/MBOAT7/CD53/NABP1/TSC22D3/ATP2B1/ZFP36/SAT1/HCK/NLRP1/TLR6/CREB5/FYB/RGS2/SRGN/TXNIP/KIAA1551/ARHGAP26/PTGS2/TNFRSF10C/FCGR2A/IDS/G0S2/SLC11A1/FOS/ITGAX/ZFP36L1/TREM1/GBP2/CXCL8/CD14/IFITM3/BCL2A1
Ery/Gra2	Ery/Gra2	236	-0.427423	-1.52773	0.00233323	0.00909961	0.00515767	2057	tags=31%	list=16%	signal=27%	SYK/FAM101B/IQGAP1/PTPRC/CTSG/RNASE2/TNFSF13B/ARRB2/LCP2/MCL1/ACTG1/KLF4/MYO1F/CCDC88B/TNFAIP2/ADGRE5/KLF6/ANXA5/AHR/LST1/PTPRE/SH3BP2/VASP/TMSB4X/C10orf54/FAM107B/TSC22D3/ATP2B1/ATP8B4/IL17RA/LCP1/ZFP36/TYMP/TRIB1/AP1S2/AGTRAP/DUSP6/NCF2/RAB31/SLC16A3/CAPG/S100P/FYB/SRGN/CYBB/SLC43A2/C1orf162/ANXA2/FLNA/HCST/LILRB2/BAZ1A/AHNAK/SLC11A1/FOS/ITGAX/FCER1G/LGALS1/SLC2A3/MARCKS/UPP1/THEMIS2/LRG1/VIM/T…
G2M	G2M	56	0.54553	1.76017	0.00267163	0.00947214	0.00536882	4565	tags=64%	list=36%	signal=41%	CENPM/MAD2L1/MCM7/STMN1/CENPW/PCNA/SPC25/TYMS/CENPF/TOP2A/LSM4/SMC2/CKS2/DNMT1/DUT/ZWINT/HMGN2/RAD51AP1/PRC1/CKAP2L/ATAD2/CCNB2/NUSAP1/CDKN3/UBE2T/SMC1A/TMPO/SMC4/CENPU/ESCO2/HMGB2/PTTG1/ASF1B/RANBP1/TPX2/CLSPN
Myelocyte	Myelocyte	13	-0.787523	-1.7649	0.0088282	0.0286916	0.0162625	1306	tags=62%	list=10%	signal=55%	SYNE1/PYGL/S100P/PLEC/LGALS1/HSPA1A/S100A12/MMP9
hMDP	hMDP	100	0.422133	1.49746	0.0173297	0.051989	0.0294675	3349	tags=43%	list=26%	signal=32%	MZB1/BLNK/ADA/CDK6/RPL37/SOX4/NREP/SHFM1/SVIP/HINT1/HSPB1/RPS19/STMN1/RPS14/SNRPE/RPL37A/RPS2/RPS27A/RPSA/RPS27/RPL4/RPL6/RPS7/RPL31/NPM1/RPL36/RPL5/SNRPG/HSPE1/RPL13/RPL23A/RPLP0/RPS23/RPL13A/RPS3A/RPL15/RPL7/BCL11A/EEF1A1/PTMA/RPL11/RPL30/RPL35
Cycling Pre-B	Cycling Pre-B	91	0.413607	1.44778	0.0259111	0.0721809	0.0409122	3800	tags=48%	list=30%	signal=34%	KIF15/RPA3/CBX5/HMGA1/UHRF1/CENPM/GMNN/GINS2/KIF22/MAD2L1/MCM7/STMN1/CENPW/PCNA/TYMS/CENPF/TOP2A/FBXO5/H2AFV/SMC2/CKS2/DNMT1/CDCA8/DUT/ZWINT/HMGN2/IDH2/NUF2/PRC1/BUB1/C21orf58/CKAP2L/ATAD2/NASP/CCNB2/HJURP/NUSAP1/CDKN3/UBE2T/TMPO/LDHB/MAD2L2/SMC4/DEK
B-NK1	B-NK1	15	0.638707	1.51954	0.0310471	0.0786016	0.0445515	1684	tags=33%	list=13%	signal=29%	BLNK/CYGB/ADA/UHRF1/FBXW7
B-NK2	B-NK2	94	0.408309	1.44329	0.0322468	0.0786016	0.0445515	1261	tags=23%	list=10%	signal=21%	MZB1/SCHIP1/HLA-DMB/HLA-DRA/BLNK/HLA-DPB1/CMTM8/ADA/HLA-DMA/RIMKLB/GNG7/SOX4/CIITA/CD72/MDM2/ADD3/TBC1D10C/RCSD1/TP53INP1/CD74/CMTM7/HPS4
Pre-monocyte	Pre-monocyte	81	0.396138	1.3426	0.0377492	0.0866012	0.0490857	3276	tags=40%	list=26%	signal=30%	H1FX/KIF15/KIF22/STMN1/SPC25/TYMS/CENPF/TOP2A/H2AFV/SMC2/CCNA2/CKS2/GGH/ANLN/BUB1B/CDCA8/CIT/KIF2C/FANCD2/KIF23/KIF4A/TTK/NCAPD2/NUF2/PRC1/BUB1/C21orf58/CCNB2/HJURP/KIF14/NUSAP1/CDKN3
Pre-B/Regulatory B	Pre-B/Regulatory B	40	-0.510959	-1.40693	0.0460526	0.0997807	0.0565559	1071	tags=15%	list=8%	signal=14%	HCK/GAS7/KANK2/LAMP5/ADAM23/PCDH9
Memory B	Memory B	10	-0.694381	-1.45189	0.0756757	0.155334	0.0880437	353	tags=60%	list=3%	signal=58%	CLECL1/KLF6/AHNAK/CRIP1/MARCKS/EGR1
Neu	Neu	95	0.357716	1.26741	0.0865672	0.166311	0.0942655	947	tags=17%	list=7%	signal=16%	MPO/PRTN3/ELANE/CST7/CFD/PRSS57/HSPA1B/PRAM1/CALR/FAM46A/AZU1/CSF3R/H1FX/DENND3/JUN/LYST
CLP	CLP	95	0.357079	1.26516	0.0895522	0.166311	0.0942655	3172	tags=39%	list=25%	signal=29%	CDCA7/SPRY1/RPA3/NDUFS6/HMGA1/UHRF1/CENPM/GMNN/MAD2L1/MCM5/LSM5/MCM7/STMN1/CENPW/PCNA/TYMS/USP1/CENPF/TOP2A/SMC2/CKS2/DNMT1/SNRPD1/DUT/ZWINT/HMGN2/IDH2/NPM1/PRC1/C21orf58/DTYMK/RPLP0/ATAD2/NASP/CCNB2/LSM7/NUSAP1
EBM	EBM	100	0.361909	1.28383	0.108596	0.19251	0.109115	2178	tags=25%	list=17%	signal=21%	KCNH2/PRG2/GOLGA8B/FCER1A/CDK6/CD84/ACSM3/GATA2/CALR/FAM46A/DENND1B/H1FX/FAM117A/GLUL/CERKL/GSE1/MS4A3/LPCAT2/CREB3L2/HNRNPA0/JUND/EEF2/LMAN1/TRIM28/GNAQ
MEP2	MEP2	33	-0.488725	-1.31736	0.132686	0.224989	0.127524	2372	tags=33%	list=19%	signal=27%	S100A4/MYC/HMBS/PRDX2/TFR2/PLIN2/EMP3/APOC1/CA2/S100A6/ITGA2B
NKP	NKP	29	0.458994	1.29756	0.15	0.24375	0.138158	1261	tags=34%	list=10%	signal=31%	MZB1/HLA-DMB/HLA-DRA/HLA-DPB1/HLA-DMA/SOX4/RCSD1/TP53INP1/CD74/HPS4
Intermediate monocyte	Intermediate monocyte	15	-0.563052	-1.29922	0.171186	0.25678	0.145543	1443	tags=60%	list=11%	signal=53%	CD83/ZFP36/DUSP6/PTGS2/CD4/CCL3L3/MARCKS/ZFP36L1/IL1B
Cytotoxicity NK	Cytotoxicity NK	62	-0.407616	-1.22581	0.165625	0.25678	0.145543	1203	tags=26%	list=9%	signal=23%	ATP2B1/NCR3/EMP3/PIK3IP1/TXNIP/RNF213/CD44/CTSW/HCST/ITGAX/FCER1G/C1orf21/IFITM1/CCL5/IFITM3/SPOCK2
MEP1	MEP1	19	0.511082	1.29891	0.178049	0.257182	0.145771	804	tags=26%	list=6%	signal=25%	PKIG/MGLL/FCER1A/SLC40A1/PDLIM1
CD4 effector T	CD4 effector T	50	0.350962	1.1059	0.287206	0.400037	0.226742	743	tags=16%	list=6%	signal=15%	PROK2/S1PR5/CST7/HLA-DPA1/HLA-DPB1/ADRB2/NKG7/HLA-C
Plasma	Plasma	160	-0.319361	-1.08451	0.30112	0.404955	0.229529	1962	tags=19%	list=15%	signal=17%	HAX1/TXNDC15/C4orf48/MCL1/XBP1/SRPRA/DNAJC3/ELL2/KLF6/TSC22D3/ATF3/EMP3/PLPP5/TRIB1/ABCB9/MDK/TIMP1/SRGN/IFI27L2/MEI1/LMNA/ZBTB38/S100A6/SSR4/SPAG4/FOS/RGS1/LGALS1/LGALS3/VIM/HSPA1A
MD	MD	45	-0.375096	-1.04943	0.407108	0.529241	0.299974	1160	tags=29%	list=9%	signal=26%	LCP1/LSP1/CAPG/FYB/RGS2/CYBB/ANXA2/RNASE6/FCER1G/LGALS1/CRIP1/VIM/MPEG1
Ery3	Ery3	20	0.402203	1.03605	0.442857	0.557143	0.315789	36	tags=5%	list=0%	signal=5%	KCNH2
Pro-B	Pro-B	48	-0.347787	-0.989857	0.5	0.609375	0.345395	826	tags=15%	list=6%	signal=14%	SH3BGRL3/SMIM3/MPP1/MT1X/FHIT/IFITM3/FAM26F
CD8 memory T	CD8 memory T	8	-0.484115	-0.954764	0.540741	0.620261	0.351565	1141	tags=25%	list=9%	signal=23%	ZFP36/RGS1
Pro-myelocyte	Pro-myelocyte	71	-0.309717	-0.954398	0.533937	0.620261	0.351565	409	tags=14%	list=3%	signal=14%	ALDH3B1/SUSD3/TSPO/ATP8B4/CYBB/MCEMP1/TCN1/CEACAM6/S100A8/BPI
CD8 effector T	CD8 effector T	32	-0.34228	-0.915724	0.594108	0.662006	0.375226	1521	tags=31%	list=12%	signal=28%	MYO1F/KLRD1/ANXA5/TTC38/SYNE1/SH3BGRL3/CTSW/C1orf21/LGALS1/CCL5
Ery2	Ery2	9	-0.354437	-0.712696	0.802974	0.869888	0.493054	1792	tags=22%	list=14%	signal=19%	PRDX2/CA2
MLP	MLP	16	-0.300841	-0.696514	0.851027	0.897029	0.508437	3554	tags=50%	list=28%	signal=36%	LTB/TYROBP/PLP2/CARD19/HOXA9/LST1/C10orf54/HCST
Ery1	Ery1	71	-0.212718	-0.655494	0.968326	0.99	0.561134	2787	tags=24%	list=22%	signal=19%	CPEB4/EIF5/FLCN/UBE2H/CCS/GABARAPL2/CCNDBP1/NFIX/WBP2/TCP11L2/ARHGEF12/CLIC2/WNK1/ITSN1/ARG1/MPP1/LGALS3
CD8 naive T	CD8 naive T	29	0.182816	0.516815	0.99	0.99	0.561134	746	tags=7%	list=6%	signal=7%	LDLRAP1/IL6ST
