## Supplementary Table 6 for "Diverse epigenomic mechanisms underpin transcriptional dysregulation in Polycomb-altered acute myeloid leukemia"

### Sheet: GREAT_enrichment_C5_C9_overlap_
# GREAT version 4.0.4	Species assembly: hg38	Association rule: Basal+extension: 5000 bp upstream, 1000 bp downstream, 1000000 bp max extension, curated regulatory domains included
Term Name	Hyper Rank	Hyper Raw P-Value	Hyper FDR Q-Val	Hyper Fold Enrichment	Hyper Foreground Region Hits	Hyper Total Regions	Hyper Region Set Coverage	Hyper Foreground Gene Hits	Total Genes Annotated
Type I pneumocyte differentiation	26	1.80146e-06	0.000911747	2.70181	27	128	0.0024309	4	5
mitral valve formation	36	2.07306e-05	0.00757761	3.11066	17	70	0.00153057	2	3
T-helper cell lineage commitment	40	3.02393e-05	0.00994798	2.37874	26	140	0.00234087	7	9
chemorepulsion of axon	41	3.35047e-05	0.0107534	2.51793	23	117	0.00207077	3	3
CD4-positive, alpha-beta T cell lineage commitment	43	3.89412e-05	0.0119169	2.34524	26	142	0.00234087	7	10
regulation of interleukin-4 biosynthetic process	45	4.34144e-05	0.0126953	3.20215	15	60	0.0013505	3	3
cell dedifferentiation	54	6.97394e-05	0.0169945	2.15959	29	172	0.00261097	4	5
cellular response to putrescine	55	7.85774e-05	0.0188	3.57449	12	43	0.0010804	1	1
hepatocyte dedifferentiation	55	7.85774e-05	0.0188	3.57449	12	43	0.0010804	1	1
peptidyl-serine dephosphorylation	59	8.61682e-05	0.0192184	2.42922	22	116	0.00198073	7	8
positive regulation of telomerase RNA reverse transcriptase activity	62	8.94753e-05	0.0189904	3.33023	13	50	0.00117043	2	2
Peyer's patch development	76	0.000132115	0.0228751	2.22371	25	144	0.00225083	6	6
positive regulation of hyaluranon cable assembly	83	0.000170027	0.0269565	3.14173	13	53	0.00117043	3	3
Peyer's patch morphogenesis	86	0.000188187	0.0287947	2.4833	19	98	0.00171063	3	3
negative regulation of mast cell activation involved in immune response	89	0.000207997	0.0307532	2.06115	28	174	0.00252093	7	7
SCF complex assembly	98	0.000265302	0.0356235	2.25431	22	125	0.00198073	4	6
regulation of definitive erythrocyte differentiation	101	0.000279696	0.0364408	2.7447	15	70	0.0013505	2	4
spermatocyte division	109	0.000358194	0.0432429	3.27662	11	43	0.000990366	1	1
positive regulation of meiotic cell cycle phase transition	109	0.000358194	0.0432429	3.27662	11	43	0.000990366	1	1
regulation of chondrocyte development	113	0.000366358	0.0426628	2.36275	19	103	0.00171063	3	3

### Sheet: 20240411-public-4.0.4-CznkZi-hg
# GREAT version 4.0.4	Species assembly: hg38	Association rule: Basal+extension: 5000 bp upstream	1000 bp downstream	1000000 bp max extension	curated regulatory domains included
unnamed	PPP2R2A (-98452)
unnamed	PPP2R2A (-63027)
unnamed	PPP2R2A (+96)
unnamed	PPP2R2A (+34266)
unnamed	PPP2R2A (+80973)
unnamed	PPP2R2B (+356772)
unnamed	PPP2R2B (-6273)
unnamed	PPP2R2B (-147388)
unnamed	NCK1 (+40577)
unnamed	PPP2R2C (-41975)
unnamed	PPP2R2C (-164850)
unnamed	PPP2R2C (-166930)
unnamed	PPP1R15B (+191431)
unnamed	PPP1R15B (+185406)
unnamed	PPP1R15B (+133391)
unnamed	PPP1R15B (+115326)
unnamed	PPP1R15B (+2321)
unnamed	PPP2R2D (-308469)
unnamed	PPP2R2D (-157244)
unnamed	PPP1R15A (+5678)
unnamed	PPP1R15A (+8423)
unnamed	PPP1R15A (+9628)

### Sheet: 20240411-public-4.0.4-CznkZi--1
# GREAT version 4.0.4	Species assembly: hg38	Association rule: Basal+extension: 5000 bp upstream	1000 bp downstream	1000000 bp max extension	curated regulatory domains included
unnamed	NFIB (+605842)
unnamed	THRB (+483312)
unnamed	THRB (+10837)
unnamed	THRB (-192088)
unnamed	THRB (-770508)
unnamed	THRB (-799578)
unnamed	THRB (-818703)
unnamed	CREB1 (-274967)
unnamed	CREB1 (-273112)
unnamed	CREB1 (-254867)
unnamed	CREB1 (-246422)
unnamed	CREB1 (-197227)
unnamed	CREB1 (-191822)
unnamed	CREB1 (-37622)
unnamed	CREB1 (-37197)
unnamed	CREB1 (-24992)
unnamed	CREB1 (-24567)
unnamed	KLF2 (-61462)
unnamed	KLF2 (-50167)
unnamed	KLF2 (-38577)
unnamed	KLF2 (-19752)
unnamed	KLF2 (+5833)
unnamed	KLF2 (+17463)
unnamed	KLF2 (+46598)
unnamed	KLF2 (+58703)
unnamed	KLF2 (+83873)
unnamed	KLF2 (+119498)

### Sheet: 20240411-public-4.0.4-CznkZi--2
# GREAT version 4.0.4	Species assembly: hg38	Association rule: Basal+extension: 5000 bp upstream	1000 bp downstream	1000000 bp max extension	curated regulatory domains included
unnamed	ARTN (-119915)
unnamed	ARTN (-100800)
unnamed	ARTN (-96665)
unnamed	ARTN (-95555)
unnamed	ARTN (-94760)
unnamed	ARTN (-65165)
unnamed	ARTN (-2325)
unnamed	ADA (+7972)
unnamed	ADA (-553)
unnamed	ADA (-33563)
unnamed	RET (-205602)
unnamed	RET (-152332)
unnamed	RET (-106062)
unnamed	RET (-30967)
unnamed	RET (+5938)
unnamed	NKX2-3 (-89233)
unnamed	FOXL1 (+378124)
unnamed	FOXL1 (+481904)
unnamed	FOXL1 (+484269)
unnamed	FOXL1 (+498859)
unnamed	FOXL1 (+583139)
unnamed	FOXL1 (+726649)
unnamed	FOXL1 (+803709)
unnamed	STAT5B (+21271)
unnamed	STAT5B (-754)

### Sheet: 20240411-public-4.0.4-CznkZi--3
# GREAT version 4.0.4	Species assembly: hg38	Association rule: Basal+extension: 5000 bp upstream	1000 bp downstream	1000000 bp max extension	curated regulatory domains included
unnamed	CDK6 (+153257)
unnamed	CDK6 (+137912)
unnamed	CDK6 (+70087)
unnamed	CDK6 (-9613)
unnamed	CDK6 (-11963)
unnamed	CDK6 (-13258)
unnamed	CDK6 (-14733)
unnamed	CDK6 (-18163)
unnamed	CDK6 (-221698)
unnamed	CDK6 (-259088)
unnamed	HNRNPD (+883016)
unnamed	HNRNPD (+744816)
unnamed	HNRNPD (+744396)
unnamed	HNRNPD (+741736)
unnamed	HNRNPD (+740891)
unnamed	HNRNPD (+648706)
unnamed	HNRNPD (+633146)
unnamed	HNRNPD (+626526)
unnamed	HNRNPD (+614856)
unnamed	HNRNPD (+529076)
unnamed	HNRNPD (+50956)
unnamed	HNRNPD (-49659)
unnamed	NCOA3 (-139177)
unnamed	NCOA3 (-89127)
unnamed	NCOA3 (-48292)
unnamed	NCOA3 (-28177)
unnamed	NCOA3 (+247103)
unnamed	NCOA3 (+269258)
unnamed	ESRRB (+335768)

### Sheet: 20240411-public-4.0.4-CznkZi--4
# GREAT version 4.0.4	Species assembly: hg38	Association rule: Basal+extension: 5000 bp upstream	1000 bp downstream	1000000 bp max extension	curated regulatory domains included
unnamed	IL6 (-201679)
unnamed	IL6 (-160219)
unnamed	IL6 (-138944)
unnamed	IRF4 (-3109)
unnamed	IRF4 (+33501)
unnamed	IRF4 (+55221)
unnamed	IRF4 (+110546)
unnamed	IRF4 (+219346)
unnamed	LY9 (-52923)
unnamed	LY9 (+40542)
unnamed	STAT6 (-7734)
unnamed	BATF (-58910)
unnamed	BATF (+38775)
unnamed	ZFPM1 (+1783)
unnamed	ZFPM1 (+15588)
unnamed	ZFPM1 (+19293)
unnamed	ZFPM1 (+20698)
unnamed	ZFPM1 (+25008)
unnamed	ZFPM1 (+26708)
unnamed	ZFPM1 (+50318)
unnamed	ZFPM1 (+72883)
unnamed	STAT3 (+98998)
unnamed	STAT3 (+96333)
unnamed	STAT3 (+68503)
unnamed	STAT3 (+50918)
unnamed	STAT3 (-14742)

### Sheet: 20240411-public-4.0.4-CznkZi--5
# GREAT version 4.0.4	Species assembly: hg38	Association rule: Basal+extension: 5000 bp upstream	1000 bp downstream	1000000 bp max extension	curated regulatory domains included
unnamed	FER (-367347)
unnamed	FER (-225712)
unnamed	FER (-196122)
unnamed	FER (-28067)
unnamed	FER (+2623)
unnamed	FER (+577293)
unnamed	HMOX1 (-72090)
unnamed	HMOX1 (-9125)
unnamed	HMOX1 (-5580)
unnamed	CD84 (-47751)
unnamed	CD84 (-61081)
unnamed	CD84 (-62121)
unnamed	FOXF1 (-610147)
unnamed	FOXF1 (-595302)
unnamed	FOXF1 (-569302)
unnamed	FOXF1 (-562167)
unnamed	FOXF1 (-554737)
unnamed	FOXF1 (-494042)
unnamed	FOXF1 (-466057)
unnamed	FOXF1 (-126412)
unnamed	FOXF1 (-122862)
unnamed	FOXF1 (+9673)
unnamed	LGALS9 (-140563)
unnamed	LGALS9 (-29938)
unnamed	LGALS9 (+127047)
unnamed	CD300A (-19456)
unnamed	CD300A (+27069)
unnamed	IL13RA2 (+399183)

### Sheet: 20240411-public-4.0.4-CznkZi--6
# GREAT version 4.0.4	Species assembly: hg38	Association rule: Basal+extension: 5000 bp upstream	1000 bp downstream	1000000 bp max extension	curated regulatory domains included
unnamed	RBFOX2 (+276095)
unnamed	RBFOX2 (+245835)
unnamed	RBFOX2 (+133705)
unnamed	RBFOX2 (+33435)
unnamed	RBFOX2 (+725)
unnamed	RBFOX2 (+250)
unnamed	RBFOX2 (-79210)
unnamed	ZFPM1 (+1783)
unnamed	ZFPM1 (+15588)
unnamed	ZFPM1 (+19293)
unnamed	ZFPM1 (+20698)
unnamed	ZFPM1 (+25008)
unnamed	ZFPM1 (+26708)
unnamed	ZFPM1 (+50318)
unnamed	ZFPM1 (+72883)

### Sheet: 20240411-public-4.0.4-CznkZi--7
# GREAT version 4.0.4	Species assembly: hg38	Association rule: Basal+extension: 5000 bp upstream	1000 bp downstream	1000000 bp max extension	curated regulatory domains included
unnamed	CUL1 (-942447)
unnamed	CUL1 (-939137)
unnamed	CUL1 (-927477)
unnamed	CUL1 (-829277)
unnamed	CUL1 (-646917)
unnamed	CUL1 (-295672)
unnamed	CUL1 (-163527)
unnamed	CUL1 (-114427)
unnamed	CUL1 (-68612)
unnamed	CUL1 (-1252)
unnamed	FBXL7 (-574116)
unnamed	FBXL7 (-503016)
unnamed	FBXL7 (-501431)
unnamed	FBXL7 (-498546)
unnamed	FBXL7 (-394231)
unnamed	FBXL7 (+660699)
unnamed	RBX1 (-7644)
unnamed	RBX1 (+118986)
unnamed	CAND1 (-576836)
unnamed	CAND1 (+89734)
unnamed	CAND1 (+165669)
unnamed	CAND1 (+183009)

### Sheet: 20240411-public-4.0.4-CznkZi--8
# GREAT version 4.0.4	Species assembly: hg38	Association rule: Basal+extension: 5000 bp upstream	1000 bp downstream	1000000 bp max extension	curated regulatory domains included
unnamed	IL6 (-201679)
unnamed	IL6 (-160219)
unnamed	IL6 (-138944)
unnamed	IRF4 (-3109)
unnamed	IRF4 (+33501)
unnamed	IRF4 (+55221)
unnamed	IRF4 (+110546)
unnamed	IRF4 (+219346)
unnamed	LY9 (-52923)
unnamed	LY9 (+40542)
unnamed	STAT6 (-7734)
unnamed	BATF (-58910)
unnamed	BATF (+38775)
unnamed	ZFPM1 (+1783)
unnamed	ZFPM1 (+15588)
unnamed	ZFPM1 (+19293)
unnamed	ZFPM1 (+20698)
unnamed	ZFPM1 (+25008)
unnamed	ZFPM1 (+26708)
unnamed	ZFPM1 (+50318)
unnamed	ZFPM1 (+72883)
unnamed	STAT3 (+98998)
unnamed	STAT3 (+96333)
unnamed	STAT3 (+68503)
unnamed	STAT3 (+50918)
unnamed	STAT3 (-14742)
